# Dual RNA-Seq analysis of *in vitro* infection multiplicity in *Chlamydia*-infected epithelial cells

**DOI:** 10.1101/2020.10.21.347906

**Authors:** Regan J. Hayward, Michael S. Humphrys, Wilhelmina M. Huston, Garry S.A. Myers

## Abstract

Dual RNA-seq experiments examining viral and bacterial pathogens are increasing, but vary considerably in their experimental designs, such as infection rates and RNA depletion methods. Here, we have applied dual RNA-seq to *Chlamydia trachomatis* infected epithelial cells to examine transcriptomic responses from both organisms. We compared two time points post infection (1 and 24 hours), three multiplicity of infection (MOI) ratios (0.1, 1 and 10) and two RNA depletion methods (rRNA and polyA). Capture of bacterial-specific RNA were greatest when combining rRNA and polyA depletion, and when using a higher MOI. However, under these conditions, host RNA capture was negatively impacted. Although it is tempting to use high infection rates, the implications on host cell survival, the potential reduced length of infection cycles and real world applicability should be considered. This data highlights the delicate nature of balancing host-pathogen RNA capture and will assist future transcriptomic-based studies to achieve more specific and relevant infection-related biological insights.
