## Supplementary file 1 for "Dual RNA-Seq analysis of *in vitro* infection multiplicity in *Chlamydia*-infected epithelial cells"

### Sheet: Overlapping genes - Host
	Top expressed overlapping genes across MOIs - Host
	Gene	Biotype	Protein	GO - MF	GO - BP	Ligand	Description/Function
	EEF1A1	Protein coding	Elongation factor 1-alpha 1	Elongation factor	Protein biosynthesis, Transcription, Transcription regulation	GTP-binding; Nucleotide-binding	This protein promotes the GTP-dependent binding of aminoacyl-tRNA to the A-site of ribosomes during protein biosynthesis. With PARP1 and TXK, forms a complex that acts as a T helper 1 (Th1) cell-specific transcription factor and binds the promoter of IFN-gamma to directly regulate its transcription, and is thus involved importantly in Th1 cytokine production
	ACTB	Protein coding	Actin, cytoplasmic 1	ATP binding; identical protein binding; kinesin binding; nitric-oxide synthase binding; protein kinase binding; structural constituent of cytoskeleton; structural constituent of postsynaptic actin cytoskeleton; Tat protein binding; tau protein binding	adherens junction assembly; apical protein localization; ATP-dependent chromatin remodeling; axonogenesis; cell junction assembly; cell motility; cellular response to cytochalasin B; ephrin receptor signaling pathway; establishment or maintenance of cell polarity; Fc-gamma receptor signaling pathway involved in phagocytosis; membrane organization; morphogenesis of a polarized epithelium; negative…	ATP-binding; Nucleotide-binding	Actin is a highly conserved protein that polymerizes to produce filaments that form cross-linked networks in the cytoplasm of cells (PubMed:29581253). Actin exists in both monomeric (G-actin) and polymeric (F-actin) forms, both forms playing key functions, such as cell motility and contraction (PubMed:29581253). In addition to their role in the cytoplasmic cytoskeleton, G- and F-actin also locali…
	ENO1	Protein coding	Alpha-enolase	cadherin binding; DNA-binding transcription repressor activity, RNA polymerase II-specific; GTPase binding; magnesium ion binding; phosphopyruvate hydratase activity; protein homodimerization activity; RNA binding; RNA polymerase II regulatory region sequence-specific DNA binding	canonical glycolysis; gluconeogenesis; negative regulation of cell growth; negative regulation of hypoxia-induced intrinsic apoptotic signaling pathway; negative regulation of transcription, DNA-templated; negative regulation of transcription by RNA polymerase II; positive regulation of ATP biosynthetic process; positive regulation of muscle contraction; positive regulation of plasminogen activat…	Magnesium, Metal-binding	Glycolytic enzyme the catalyzes the conversion of 2-phosphoglycerate to phosphoenolpyruvate (PubMed:29775581, PubMed:1369209). In addition to glycolysis, involved in various processes such as growth control, hypoxia tolerance and allergic responses (PubMed:2005901, PubMed:10802057, PubMed:12666133, PubMed:29775581). May also function in the intravascular and pericellular fibrinolytic system due t…
	ACTG1	Protein coding	Actin, cytoplasmic 2	ATP binding; identical protein binding; profilin binding; structural constituent of cytoskeleton; structural constituent of postsynaptic actin cytoskeleton; ubiquitin protein ligase binding	angiogenesis; cell junction assembly; cellular response to interferon-gamma; ephrin receptor signaling pathway; Fc-gamma receptor signaling pathway involved in phagocytosis; membrane organization; morphogenesis of a polarized epithelium; platelet aggregation; positive regulation of cell migration; positive regulation of gene expression; positive regulation of wound healing; protein localization t…	ATP-binding, Nucleotide-binding	Actins are highly conserved proteins that are involved in various types of cell motility and are ubiquitously expressed in all eukaryotic cells
	GAPDH	Protein coding	Glyceraldehyde-3-phosphate dehydrogenase	aspartic-type endopeptidase inhibitor activity; disordered domain specific binding; glyceraldehyde-3-phosphate dehydrogenase (NAD+) (phosphorylating) activity; identical protein binding; microtubule binding; NAD binding; NADP binding; peptidyl-cysteine S-nitrosylase activity	antimicrobial humoral immune response mediated by antimicrobial peptide; canonical glycolysis; cellular response to interferon-gamma; defense response to fungus; gluconeogenesis; glycolytic process; killing by host of symbiont cells; killing of cells of other organism; microtubule cytoskeleton organization; negative regulation of endopeptidase activity; negative regulation of translation; neuron …	NAD	Has both glyceraldehyde-3-phosphate dehydrogenase and nitrosylase activities, thereby playing a role in glycolysis and nuclear functions, respectively. Participates in nuclear events including transcription, RNA transport, DNA replication and apoptosis. Nuclear functions are probably due to the nitrosylase activity that mediates cysteine S-nitrosylation of nuclear target proteins such as SIRT1, H…
	TGFBI	Protein coding	Transforming growth factor-beta-induced protein ig-h3	cell adhesion molecule binding; collagen binding; extracellular matrix binding; extracellular matrix structural constituent; integrin binding	angiogenesis; cell adhesion; cell population proliferation; cellular protein metabolic process; chondrocyte differentiation; extracellular matrix organization; negative regulation of cell adhesion; response to stimulus; visual perception	NA	Plays a role in cell adhesion (PubMed:8024701). May play a role in cell-collagen interactions
	RPL4	Protein coding	60S ribosomal protein L4	RNA binding; structural constituent of ribosome	nuclear-transcribed mRNA catabolic process, nonsense-mediated decay; SRP-dependent cotranslational protein targeting to membrane; translation; translational initiation; viral transcription	NA	NA
	MT-CO1	Protein coding	Cytochrome c oxidase subunit 1	cytochrome-c oxidase activity; heme binding; metal ion binding	aerobic respiration; aging; cerebellum development; electron transport coupled proton transport; mitochondrial electron transport, cytochrome c to oxygen; respiratory electron transport chain; response to copper ion; response to electrical stimulus; response to oxidative stress	Calcium, Copper, Heme, Iron, Magnesium, Metal-binding, Sodium	Component of the cytochrome c oxidase, the last enzyme in the mitochondrial electron transport chain which drives oxidative phosphorylation. The respiratory chain contains 3 multisubunit complexes succinate dehydrogenase (complex II, CII), ubiquinol-cytochrome c oxidoreductase (cytochrome b-c1 complex, complex III, CIII) and cytochrome c oxidase (complex IV, CIV), that cooperate to transfer elect…
	NPM1	Protein coding	Nucleophosmin	activating transcription factor binding; chromatin binding; core promoter binding; histone binding; NF-kappaB binding; protein homodimerization activity; protein kinase binding; protein kinase inhibitor activity; ribosomal large subunit binding; ribosomal small subunit binding; RNA binding; Tat protein binding; transcription coactivator activity; transcription factor binding; unfolded protein bin…	cell aging; cellular response to UV; CENP-A containing nucleosome assembly; centrosome cycle; chromatin remodeling; DNA repair; intracellular protein transport; negative regulation of apoptotic process; negative regulation of cell population proliferation; negative regulation of centrosome duplication; negative regulation of protein kinase activity by regulation of protein phosphorylation; nucleo…	NA	Involved in diverse cellular processes such as ribosome biogenesis, centrosome duplication, protein chaperoning, histone assembly, cell proliferation, and regulation of tumor suppressors p53/TP53 and ARF. Binds ribosome presumably to drive ribosome nuclear export. Associated with nucleolar ribonucleoprotein structures and bind single-stranded nucleic acids. Acts as a chaperonin for the core histo…
	RPS6	Protein coding	40S ribosomal protein S6	protein kinase binding; RNA binding; structural constituent of ribosome	glucose homeostasis; nuclear-transcribed mRNA catabolic process, nonsense-mediated decay; positive regulation of apoptotic process; ribosomal small subunit biogenesis; rRNA processing; SRP-dependent cotranslational protein targeting to membrane; TOR signaling; translation; translational initiation; viral transcription	NA	May play an important role in controlling cell growth and proliferation through the selective translation of particular classes of mRNA
	HSPA8	Protein coding	Heat shock cognate 71 kDa protein	ATPase activity; ATPase activity, coupled; ATP binding; C3HC4-type RING finger domain binding; cadherin binding; chaperone binding; clathrin-uncoating ATPase activity; enzyme binding; G protein-coupled receptor binding; heat shock protein binding; MHC class II protein complex binding; misfolded protein binding; phosphatidylserine binding; protein binding, bridging; protein folding chaperone; RNA …	ATP metabolic process; axo-dendritic transport;cellular response to starvation; cellular response to unfolded protein;chaperone cofactor-dependent protein refolding;chaperone-mediated autophagy; chaperone-mediated autophagy translocation complex disassembly; chaperone-mediated protein transport involved in chaperone-mediated autophagy;cytokine-mediated signaling pathway;late endosomal microautoph…	ATP-binding, Nucleotide-binding	Molecular chaperone implicated in a wide variety of cellular processes, including protection of the proteome from stress, folding and transport of newly synthesized polypeptides, activation of proteolysis of misfolded proteins and the formation and dissociation of protein complexes. Plays a pivotal role in the protein quality control system, ensuring the correct folding of proteins, the re-foldin…
	CANX	Protein coding	Calnexin	apolipoprotein binding; calcium ion binding; carbohydrate binding; ionotropic glutamate receptor binding; RNA binding; unfolded protein binding	aging; antigen processing and presentation of exogenous peptide antigen via MHC class II; antigen processing and presentation of peptide antigen via MHC class I; clathrin-dependent endocytosis; endoplasmic reticulum unfolded protein response; interleukin-27-mediated signaling pathway; interleukin-35-mediated signaling pathway; protein folding; protein folding in endoplasmic reticulum; protein sec…	Calcium, Lectin, Metal-binding	Calcium-binding protein that interacts with newly synthesized glycoproteins in the endoplasmic reticulum. It may act in assisting protein assembly and/or in the retention within the ER of unassembled protein subunits. It seems to play a major role in the quality control apparatus of the ER by the retention of incorrectly folded proteins. Associated with partial T-cell antigen receptor complexes t…
	MALAT1	RNA Gene	Metastasis Associated Lung Adenocarcinoma Transcript 1	NA	cellular response to hypoxia; positive regulation of cardiac muscle myoblast proliferation	NA	This gene produces a precursor transcript from which a long non-coding RNA is derived by RNase P cleavage of a tRNA-like small ncRNA (known as mascRNA) from its 3' end. The resultant mature transcript lacks a canonical poly(A) tail but is instead stabilized by a 3' triple helical structure. This transcript is retained in the nucleus where it is thought to form molecular scaffolds for ribonucleopr…
	NEAT1	RNA Gene	Nuclear Paraspeckle Assembly Transcript 1	NA	miRNA binding; RISC complex binding	NA	This gene produces a long non-coding RNA (lncRNA) transcribed from the multiple endocrine neoplasia locus. This lncRNA is retained in the nucleus where it forms the core structural component of the paraspeckle sub-organelles. It may act as a transcriptional regulator for numerous genes, including some genes involved in cancer progression. [provided by RefSeq, Mar 2015]
	MT-RNR1	RNA Gene	Mitochondrially Encoded 12S RRNA	NA	activation of protein kinase activity; purine-containing compound biosynthetic process; regulation of carbohydrate utilization	NA	Regulates insulin sensitivity and metabolic homeostasis. Inhibits the folate cycle, thereby reducing de novo purine biosynthesis which leads to the accumulation of the de novo purine synthesis intermediate 5-aminoimidazole-4-carboxamide (AICAR) and the activation of the metabolic regulator 5'-AMP-activated protein kinase (AMPK). Protects against age-dependent and diet-induced insulin resistance a…
	MT-RNR2	RNA Gene	Mitochondrially Encoded 16S RRNA - Humanin	receptor antagonist activity; signaling receptor binding	apoptotic process; cellular iron ion homeostasis; G protein-coupled receptor signaling pathway; leukocyte chemotaxis; negative regulation of apoptotic process; negative regulation of execution phase of apoptosis	NA	Plays a role as a neuroprotective factor. Protects against death induced by multiple different familial Alzheimer disease genes and amyloid-beta proteins in Alzheimer disease. Suppresses apoptosis by binding to BAX and preventing the translocation of BAX from the cytosol to mitochondria. Binds to IGFBP3 and specifically blocks IGFBP3-induced cell death Induces chemotaxis of mononuclear phagocytes…
	RN7SL2	RNA Gene	RNA Component Of Signal Recognition Particle 7SL2	NA	NA	NA	The signal recognition particle (SRP) is a cytoplasmic ribonucleoprotein complex that mediates cotranslational insertion of secretory proteins into the lumen of the endoplasmic reticulum. The SRP consists of 6 polypeptides (e.g., SRP19; MIM 182175) and a 7SL RNA molecule, such as RN7SL2, that is partially homologous to Alu DNA (Ullu and Weiner, 1984 [PubMed 6084597]).[supplied by OMIM, Jul 2008]

### Sheet: Overlapping genes - Chlamydia
	Top expressed overlapping genes across MOIs - Chlamydia
	Gene	Protein	GO - MF	GO - BP	Description/Function
	omcA	Small cysteine-rich outer membrane protein OmcA	extracellular matrix structural constituent	regulation of cell shape	In elementary bodies (EBs, the infectious stage, which is able to survive outside the host cell) provides the structural integrity of the outer envelope through disulfide cross-links with the large cysteine-rich periplasmic protein and the major outer membrane porin. It has been described in publications as the Sarkosyl-insoluble COMC (Chlamydia outer membrane complex), and serves as the function…
	omcB	Large cysteine-rich periplasmic protein OmcB, serovar E	extracellular matrix structural constituent	regulation of cell shape	In elementary bodies (EBs, the infectious stage, which is able to survive outside the host cell) provides the structural integrity of the outer envelope through disulfide cross-links with the small cysteine-rich protein and the major outer membrane protein. It has been described in publications as the Sarkosyl-insoluble COMC (Chlamydia outer membrane complex), and serves as the functional equival…
	ompA	Major outer membrane porin, serovar B	porin activity; structural molecule activity	ion transport; regulation of cell shape	In elementary bodies (EBs, the infectious stage, which is able to survive outside the host cell) provides the structural integrity of the outer envelope through disulfide cross-links with the small cysteine-rich protein and the large cysteine-rich periplasmic protein. It has been described in publications as the Sarkosyl-insoluble COMC (Chlamydia outer membrane complex), and serves as the functio…
	rpoC	DNA-directed RNA polymerase subunit beta	Nucleotidyltransferas	Transcription	NA
	rpoB	DNA-directed RNA polymerase subunit beta	DNA binding; DNA-directed 5'-3' RNA polymerase activity; ribonucleoside binding	transcription, DNA-templated	DNA-dependent RNA polymerase catalyzes the transcription of DNA into RNA using the four ribonucleoside triphosphates as substrates
	fusA	Protein translation elongation factor G (EF-G)	Elongation factor	Protein biosynthesis	NA
	ct027	Hypothetical protein	NA	NA	NA
